# The *C. elegans* proteome response to two protective *Pseudomonas* mutualists

**DOI:** 10.1101/2023.03.22.533766

**Authors:** Barbara Pees, Lena Peters, Christian Treitz, Inga K. Hamerich, Kohar A. B. Kissoyan, Andreas Tholey, Katja Dierking

## Abstract

The *C. elegans* natural microbiota isolates *Pseudomonas lurida* MYb11 and *Pseudomonas fluorescens* MYb115 protect the host against pathogens through distinct mechanisms. While *P. lurida* produces an antimicrobial compound and directly inhibits pathogen growth, *P. fluorescens* MYb115 protects the host without affecting pathogen growth. It is unknown how these two protective microbes affect host biological processes. We used a proteomics approach to elucidate the *C. elegans* response to MYb11 and MYb115. We found that both *Pseudomonas* isolates increase vitellogenin protein production in young adults, which confirms previous findings on the effect of microbiota on *C. elegans* reproductive timing. Moreover, the *C. elegans* responses to MYb11 and MYb115 exhibit common signatures with the response to other vitamin B_12_-producing bacteria, emphasizing the importance of vitamin B_12_ in *C. elegans*-microbe metabolic interactions. We further analyzed signatures in the *C. elegans* response specific to MYb11 or MYb115. We provide evidence for distinct modification in lipid metabolism by both mutualistic microbes. We could identify activation of host pathogen defense responses as MYb11-specific proteome signature and provide evidence that the intermediate filament protein IFB-2 is required for MYb115-mediated protection. These results indicate that MYb11 not only produces an antimicrobial compound, but also activates host antimicrobial defenses, which together might increase resistance to infection. In contrast, MYb115 affects host processes such as lipid metabolism and cytoskeleton dynamics, which might increase host tolerance to infection. Overall, this study pinpoints proteins of interest that form the basis for additional exploration into the mechanisms underlying *C. elegans* microbiota-mediated protection from pathogen infection and other microbiota-mediated traits.
