## Supplementary material for "The *C. elegans* proteome response to two protective *Pseudomonas* mutualists": Tables S1 and S2

### Sheet: Tab S1
organism	strain	genotype	source
Caenorhabditis elegans	N2		CGC
Caenorhabditis elegans	RT130	pwIs23[vit-2::gfp]	CGC
Caenorhabditis elegans	VL749	wwIs24[acdh-1p::gfp + unc-119(+)]	CGC
Caenorhabditis elegans	SJ4005	zcIs4[hsp-4::gfp]	CGC
Caenorhabditis elegans	SJ4100	zcIs13[hsp-6::gfp]	CGC
Caenorhabditis elegans	SJ4058	zcIs9 [hsp-60::gfp + lin-15 (+)]	CGC
Caenorhabditis elegans	AU133	agIs17[myo-2p::mCherry + irg-1p::gfp]	CGC
Caenorhabditis elegans	JIN810	agIs26[clec-60p::gfp + myo-2p::mCherry].	CGC
Caenorhabditis elegans	CL2166	dvIs19[(pAF15)gst-4p::gfp::NLS]	CGC
Caenorhabditis elegans	CF3556	agIs6[dod-24p::gfp]	CGC
Caenorhabditis elegans	MY87	yaIs117[F55G11.4p::GFP::unc-54 3'UTR;pCFJ90]	originially generated as extrachromosomal array by SunyBiotech (Fujian, China); UV-integrated and 5x outcrossed with wildtype N2 by our lab
Caenorhabditis elegans	DMS303	nIs590[fat-7p::fat-7::gfp + lin-15(+)]	CGC
Caenorhabditis elegans	MY1077	yaEx70(clec-41p::gfp + myo-2p::rfp)	Pees et al. 20211
Caenorhabditis elegans	MY70	clec-41(tm6722)	orignialy obtained by NBRP, Japan; 3x outcrossed with wildtype N2 by our lab
Caenorhabditis elegans	RB1994	dod-24(ok2629)	CGC
Caenorhabditis elegans	RB1893	lys-1(ok2445)	CGC
Caenorhabditis elegans	RB1716	nhr-49(ok2165)	CGC
Caenorhabditis elegans	BJ309	ifb-2(kc14)	Geisler et al. 20192
Escherichia coli	OP50		CGC
Pseudomonas lurida	MYb11		our lab3
Pseudomonas fluorescens	MYb115		our lab3
1	Barbara Pees, Wentao Yang, Anke Kloock, Carola Petersen, Lena Peters, Li Fan, Meike Friedrichsen, Sabrina Butze, Alejandra Zárate-Potes, Hinrich Schulenburg, Katja Dierking (2021)	Effector and regulator: Diverse functions of C. elegans C-type lectin-like domain proteins	PLOS Pathogens 17(4)	https://doi.org/10.1371/journal.ppat.1009454
2	Florian Geisler, Richard A. Coch, Christine Richardson, Martin Goldberg, Bernd Denecke, Olaf Bossinger, Rudolf E. Leube (2019)	The intestinal intermediate _x001C_lament network responds to and protects against microbial insults and toxins.	Development 146(2)	https://doi.org/10.1242/dev.169482
3	Philipp Dirksen, Sarah Arnaud Marsh, Ines Braker, Nele Heitland, Sophia Wagner, Rania Nakad, Sebastian Mader, Carola Petersen, Vienna Kowallik, Philip Rosenstiel, Marie-Anne Félix, Hinrich Schulenburg (2016)	The native microbiome of the nematode Caenorhabditis elegans: gateway to a new host-microbiome model.	BMC Biology 14:38	https://doi.org/10.1186/s12915-016-0258-1

### Sheet: Tab S2
primer name	5' → 3' sequence	purpose	source
tbg-1_RT-PCR_F	CAATGTGCCCATCAATTCGG	housekeeping gene for qRT-PCR	Ou et al. 20191
tbg-1_RT-PCR_R	AACAAGAAGCGAGTGACGTC	housekeeping gene for qRT-PCR	Ou et al. 20191
dod-24 (C32H11.12) for	CGAGCCAGGAGGTTATCTTTAC	qRT-PCR	Chen et al. 20182
dod-24 (C32H11.12) rev	GTCCGTCCCGATGTTGATTT	qRT-PCR	Chen et al. 20182
F55G11.4 f	GGATCCGTGTATTTGGCTGGAATCG	qRT-PCR	Alper et al. 20073
F55G11.4 r	GTGAAGACATATGTGCTCCCGCGT T	qRT-PCR	Alper et al. 20073
1	Hui-Ling Ou, Christine S. Kim, Simon Uszkoreit, Sara A. Wickström, Björn Schumacher (2019)	Somatic niche cells regulate the CEP-1/p53-mediated DNA damage response in primordial germ cells.	Developmental Cell 50(2)	https://doi.org/10.1016/j.devcel.2019.06.012
2	Chen Yi-Wei, Ko Wen-Chien, Chen Chang-Shi, Chen Po-Lin (2018)	RIOK-1 is a suppressor of the p38 MAPK innate immune pathway in Caenorhabditis elegans.	Frontiers in Immunology 9	https://doi.org/10.3389/fimmu.2018.00774
3	Alper Scott, McBride Sandra J., Lackford Brad, Freedman Jonathan H., Schwartz David A.(2007)	Specificity and complexity of the Caenorhabditis elegans innate immune response.	Molecular and Cellular Biology 17(15)	https://doi.org/10.1128/MCB.02070-06
