## Supplementary material for "The *C. elegans* proteome response to two protective *Pseudomonas* mutualists": Tables S4 and S5

### Sheet: caption
		associated with
Table S4	Significantly enriched gene ontology (GO) terms in cluster 1 and 4 (different abundances of proteins uniquely in MYb11-treated worms).	Figure 3B
Table S5	Significantly enriched gene ontology (GO) terms in cluster 2 and 3 (different abundances of proteins uniquely in MYb115-treated worms).	Figure 3C

### Sheet: Tab S4
pathway	pval	padj	overlap	size	overlapGenes
BP_cytoskeleton_organization%0007010	9.54373e-07	0.000380795	4	29	ANC-1;DEB-1;IFA-1;TLN-1
BP_cell_cycle%0007049	1.00738e-05	0.00123353	6	188	MCM-2;MCM-5;NPP-19;PLK-1;CZW-1;ZWL-1
BP_meiotic_cell_cycle%0051321	1.13472e-05	0.00123353	5	112	CAV-1;PLK-1;SMC-5;RIOK-1;ZWL-1
BP_IRE1-mediated_unfolded_protein_response%0036498	1.23662e-05	0.00123353	5	114	CKB-2;DPY-18;LEC-8;GALE-1;GFAT-1
BP_defense_response_to_Gram-positive_bacterium%0050830	3.79443e-05	0.00302796	4	72	LEC-8;LYS-1;GALE-1;SKPO-1
BP_fatty_acid_metabolic_process%0006631	9.09278e-05	0.0060467	4	90	ECH-1.1;ACDH-11;W03D8.8;ACS-1
BP_defense_response_to_Gram-negative_bacterium%0050829	0.000226406	0.0129052	4	114	LYS-1;MEV-1;DOD-24;F55G11.4
BP_cell_division%0051301	0.000656206	0.0304133	4	151	NPP-19;PLK-1;CZW-1;ZWL-1
BP_DNA_replication_initiation%0006270	0.000774474	0.0304133	2	16	MCM-2;MCM-5
BP_protein_metabolic_process%0019538	0.000876255	0.0304133	2	17	LAP-1;Y50D4B.4
BP_DNA_replication%0006260	0.000878742	0.0304133	3	72	MCM-2;MCM-5;SMC-5
BP_rRNA_processing%0006364	0.000914685	0.0304133	3	73	NSUN-4;ZK430.7;Y39B6A.33
BP_nucleus_organization%0006997	0.00109805	0.0337016	2	19	ANC-1;NPP-19
BP_cytoplasmic_translation%0002181	0.00161366	0.043825	2	23	RPS-23;RPL-9
BP_immune_system_process%0002376	0.00175739	0.043825	2	24	LYS-1;SKPO-1
BP_collagen_and_cuticulin-based_cuticle_development%0040002	0.00175739	0.043825	2	24	BLI-1;DPY-18
BP_tricarboxylic_acid_cycle%0006099	0.00206243	0.0451031	2	26	ICL-1;MEV-1
BP_locomotion%0040011	0.00207303	0.0451031	3	97	ACT-2;DYN-1;TWK-18
BP_cuticle_development_involved_in_collagen_and_cuticulin-based_cuticle_molting_cycle%0042338	0.00222367	0.0451031	2	27	BLI-1;DPY-18
BP_metabolic_process%0008152	0.00226081	0.0451031	3	100	CAT-4;ICL-1;ATIC-1
BP_DNA_duplex_unwinding%0032508	0.00256345	0.0487056	2	29	MCM-2;MCM-5

### Sheet: Tab S5
pathway	pval	padj	overlap	size	overlapGenes
BP_phospholipid_biosynthetic_process%0008654	2.43416e-08	9.27849e-06	6	29	ACL-1;ACL-2;PSD-1;PCYT-1;CRLS-1;Y71F9B.2
BP_cell_division%0051301	4.65087e-08	9.27849e-06	10	151	EMB-27;GPA-16;GPB-1;LIG-1;NPP-10;RAN-1;CDC-5L;TOP-2;MLC-5;CSNK-1
BP_cell_death%0008219	1.01515e-07	1.35015e-05	5	19	ASP-3;ASP-6;ASP-2;ASP-5;ASP-4
BP_cell_cycle%0007049	3.60973e-07	3.6007e-05	10	188	EMB-27;GPA-16;GPB-1;LIG-1;MCM-7;NPP-10;RAN-1;TOP-2;MLC-5;CSNK-1
BP_microtubule-based_process%0007017	5.15728e-06	0.000411551	5	40	BEN-1;MEC-7;MEC-12;TBA-2;TBB-2
BP_DNA_replication%0006260	6.38581e-06	0.000424656	6	72	HMG-3;HMG-4;LIG-1;MCM-7;RNR-2;K07C5.3
BP_mRNA_splicing,_via_spliceosome%0000398	7.49254e-06	0.000427075	6	74	EMB-4;PRP-3;SNRP-200;PRP-6;RBMX-2;CDC-5L
BP_microtubule_cytoskeleton_organization%0000226	1.57767e-05	0.000786861	5	50	TBA-2;MEC-7;TBB-2;MEC-12;BEN-1
BP_mitotic_cell_cycle%0000278	2.30713e-05	0.000923916	5	54	TBB-2;MEC-12;MEC-7;BEN-1;TBA-2
BP_fatty_acid_metabolic_process%0006631	2.31558e-05	0.000923916	6	90	ELO-2;FAT-7;F37C12.3;T26C12.1;ARD-1;CPT-5
BP_protein_import_into_nucleus%0006606	4.74737e-05	0.001722	4	32	NPP-10;NPP-8;NPP-15;RAN-1
BP_mRNA_processing%0006397	7.54469e-05	0.00250861	6	111	EMB-4;GLD-2;CDC-5L;CFIM-1;PRP-3;SNRP-200
BP_fatty_acid_biosynthetic_process%0006633	9.46073e-05	0.00283391	4	38	ELO-2;FAT-7;Y56A3A.19;F37C12.3
BP_rRNA_processing%0006364	9.94354e-05	0.00283391	5	73	MRPL-44;Y44F5A.1;Y48B6A.1;F53E10.6;NATH-10
BP_protein_localization_to_nuclear_envelope%0090435	0.00012874	0.00342449	3	16	NPP-10;IFP-1;IFB-2
BP_ribosomal_large_subunit_biogenesis%0042273	0.000185857	0.0046348	3	18	EIF-6;Y48B6A.1;PRO-2
BP_tRNA_processing%0008033	0.000201069	0.00471921	4	46	W02A11.1;TUT-1;NATH-10;WDR-4
BP_nucleus_organization%0006997	0.000219682	0.00486961	3	19	GLD-2;NPP-8;NPP-10
BP_protein_folding%0006457	0.000253256	0.00531837	5	89	DNJ-19;IDHA-1;UCR-2.3;Y22D7AL.10;CCT-8
BP_mitochondrial_electron_transport,_NADH_to_ubiquinone%0006120	0.000394115	0.0078626	3	23	C34B2.8;Y54F10AM.5;Y71H2AM.4
BP_immune_system_process%0002376	0.000448333	0.00851832	3	24	HAF-2;LYS-2;DRH-3
BP_tRNA_aminoacylation_for_protein_translation%0006418	0.000712329	0.0129191	3	28	QARS-1;SARS-1;VARS-1
BP_defense_response_to_Gram-negative_bacterium%0050829	0.000788812	0.0131479	5	114	EEF-2;LYS-2;SKR-3;DCT-17;BPNT-1
BP_DNA_duplex_unwinding%0032508	0.000790849	0.0131479	3	29	MCM-7;SMG-2;Y54E2A.4
BP_cellular_response_to_DNA_damage_stimulus%0006974	0.000921241	0.0146009	5	118	HMG-3;HMG-4;HSR-9;LIG-1;B0035.3
BP_RNA_splicing%0008380	0.000951439	0.0146009	4	69	EMB-4;CDC-5L;PRP-3;SNRP-200
BP_response_to_oxidative_stress%0006979	0.00105892	0.0156485	4	71	DHS-3;PXN-1;PRMT-1;NPRT-1
BP_RNA_processing%0006396	0.00137777	0.0196332	3	35	MRPL-44;PRP-6;EXOS-8
BP_DNA_repair%0006281	0.0014671	0.0201853	5	131	HMG-3;HMG-4;HSR-9;LIG-1;K07C5.3
BP_RNA-mediated_post-transcriptional_gene_silencing%0035194	0.00162059	0.0215539	3	37	HAF-2;SMG-2;DRH-3
BP_cellular_oxidant_detoxification%0098869	0.00267449	0.0323371	3	44	PXN-1;R53.5;TXL-1
BP_translational_initiation%0006413	0.00267449	0.0323371	3	44	EIF-3.G;EIF-6;EIF-2BGAMMA
BP_ribosome_biogenesis%0042254	0.00267449	0.0323371	3	44	EIF-6;NOL-56;Y48B6A.1
BP_proteolysis_involved_in_protein_catabolic_process%0051603	0.00363583	0.0389078	3	49	APP-1;CPR-5;CPZ-1
BP_metabolic_process%0008152	0.00370936	0.0389078	4	100	TRE-3;AGL-1;PAIC-1;ACDH-7
BP_establishment_of_mitotic_spindle_orientation%0000132	0.00385014	0.0389078	3	50	GPA-16;GPB-1;TBA-2
BP_ecdysis,_collagen_and_cuticulin-based_cuticle%0042395	0.00390054	0.0389078	2	15	CPZ-1;NAS-37
BP_acyl-CoA_metabolic_process%0006637	0.00390054	0.0389078	2	15	Y87G2A.2;C37H5.13
BP_translational_elongation%0006414	0.00390054	0.0389078	2	15	EEF-2;TUFM-2
BP_cytoplasmic_translational_initiation%0002183	0.00390054	0.0389078	2	15	EIF-3.G;EIF-2BGAMMA
